# SEMITONES: Single-cEll Marker IdentificaTiON by Enrichment Scoring

**DOI:** 10.1101/2020.11.17.386664

**Authors:** Anna Hendrika Cornelia Vlot, Setareh Maghsudi, Uwe Ohler

## Abstract

Identification of markers is an essential step in single-cell analytic. Current marker identification strategies typically rely on cluster assignments of cells. Cluster assignment, in particular of development data, is non-trivial, potentially arbitrary and commonly relies on prior knowledge. Yet, cluster uncertainty is not commonly taken into account. In response, we present SEMITONES, a principled method for cluster-free marker identification. We showcase its application on healthy haematopoiesis data as 1) a robust alternative to highly variable gene selection, 2) for marker gene and regulatory region identification, and 3) for the construction of co-enrichment networks that reveal regulators of cell identity.
