## Additional file 2 - Table S1 for "SEMITONES: Single-cEll Marker IdentificaTiON by Enrichment Scoring"

ID	annotation	Top 10 most highly enriched genes
282	B_MEMORY	MS4A1, LINC00926, BANK1, CD79A, HLA-DQB1, FCER2, HLA-DQA1, CD22, FCRL2, ADAM28
855	MONO_CLAS	VCAN, LYZ, FCN1, S100A9, S100A8, CD36, GRN, FOSL2, CST3, MNDA
908	GMP	MPO, ELANE, PRTN3, PRSS57, AZU1, MGST1, C1QTNF4, MS4A3, CTSG, NUCB2
1223	CD4_MEMORY	ADTRP, KLF2, JUNB, LTB, AP3M2, IL7R, TPT1, LEPROTL1, TRABD2A, EEF1A1
1772	CD4_MEMORY	LTB, JUNB, KLF2, AP3M2, TNFAIP3, LEPROTL1, TPT1, ADTRP, EEF1A1, CD3E
2628	MPP	SPINK2, EGFL7, CD34, CDK6, PRSS57, MDK, LAPTM4B, BAALC, C1QTNF4, AC002454.1
2680	pDC	LILRA4, CLEC4C, IL3RA, SMPD3, SERPINF1, PLD4, PTPRS, SCT, PTCRA, IRF7
2940	MP	RETN, RNASE2, LYZ, GRN, LGALS1, S100A8, SRGN, CAPG, AZU1, MS4A6A
3447	IMMATURE MONO_CLAS	S100A12, PLBD1, S100A8, S100A9, PADI4, RBP7, FCN1, FOLR3, CDA, HP
4672	GP	CTSG, PRTN3, ELANE, AZU1, MPO, RNASE3, COL23A1, PRSS57, CLEC11A, MS4A3
4927	IMMATURE MONO_CLAS	S100A12, PLBD1, S100A8, S100A9, FCN1, PADI4, FOLR3, VCAN, RBP7, CDA
5577	ERYTHROCYTE	AHSP, HBB, CA1, HBQ1, RHAG, GYPA, NMU, HBA1, EPCAM, KCNH2
5631	CD4_TH17	LTB, TNFRSF4, TNFAIP3, KLF2, JUNB, AQP3, CD3D, GPR183, IL32, ICOS
5811	IMMATURE MONO_CLAS	S100A8, S100A9, S100A12, FCN1, VCAN, FOLR3, PLAUR, LYZ, PLBD1, CTSD
6116	PRE_B	KIFC1, TOP2A, NUSAP1, BIRC5, RRM2, MYBL2, AURKB, UBE2C, MKI67, CDC20
6126	CD8_EFFECTOR_MEMORY	GZMK, DUSP2, CCL5, CD8A, CST7, GZMA, CMC1, CCL4, CD8B, GZMM
6903	CD8_NAIVE	CD8B, CD8A, NELL2, CD3D, LEPROTL1, LEF1, MGAT4A, CD3E, EEF1A1, CCR7
6981	CD4_MEMORY	KLF2, LTB, TPT1, CD3E, LEPROTL1, EEF1A1, CD3D, CD7, JUNB, CD3G
7059	CD4_MEMORY	KLF2, LTB, LEPROTL1, TPT1, CD3E, EEF1A1, JUNB, CD7, ADTRP, CD3D
7284	B_TRANSITIONAL	DTX1, IGLL5, BMP3, TCL1A, CD79B, APBB2, BCL7A, NEIL1, TCL1B, HRK
7900	CD4_TH17	TNFRSF4, IL7R, LTB, IL32, ITGB1, TRADD, AQP3, TNFAIP3, JUNB, KLF2
8089	CD8_TERM_EFFECT	NKG7, GZMH, CCL5, GZMA, CD8A, CST7, CMC1, CCL4, KLRG1, CTSW
8560	CD8_CENTRAL_MEMORY	GZMK, CCL5, DUSP2, LYAR, ZNF683, IL32, CD8A, CD8B, CXCR3, IL7R
9687	CD4_TH17	TNFRSF4, IL32, ITGB1, LTB, AQP3, IL7R, CRIP2, TNFRSF18, RORA, CD3D
11487	B_NAIVE	LINC00926, FCER2, MS4A1, CD79A, TCL1A, BANK1, FCRL1, HLA-DQB1, HVCN1, HLA-DQA1
11793	CD4_MEMORY	LTB, KLF2, JUNB, CD3E, TPT1, LEPROTL1, CD7, CD3D, EEF1A1, FHIT
11816	MONO_CLAS	VCAN, S100A9, S100A8, FCN1, LYZ, S100A12, CD36, CD14, PLAUR, MNDA
12044	CD8_NAIVE	CD8B, CD8A, NELL2, REG4, CD248, CD3D, CD7, CD3E, MGAT4A, LEPROTL1
12527	CLP	DNTT, CYGB, IGLL1, VPREB1, ADA, UMODL1, EBF1, ZCCHC7, LAT2, HMGB1
13295	GMP	ELANE, PRTN3, MPO, AZU1, CTSG, MS4A3, PRSS57, C1QTNF4, MGST1, NUCB2
13665	pDC	SCT, IRF8, CCDC50, TCF4, UGCG, IL3RA, ITM2C, LGMN, LILRA4, APP
13820	HSC	AVP, CRHBP, EGFL7, MDK, DDX3Y, MEG3, CD34, SPINK2, RBPMS, NPR3
14062	HSC	PRSS1, SPINK2, PRSS3, EGFL7, AVP, CD34, BAALC, CRHBP, TSC22D1, LAPTM4B
14595	HSC	EGFL7, SPINK2, AVP, CD34, MDK, CRHBP, ZFAS1, NPR3, LAPTM4B, CDK6
15070	BASO	CLC, HDC, PRG2, MS4A2, MS4A3, LMO4, TPSAB1, EPX, GATA2, SLC45A3
15131	HSC	AVP, CRHBP, MEG3, SPINK2, ANKRD28, C6orf48, NRIP1, MYCT1, CYTL1, HTR1F
15806	CMP	CNRIP1, GATA2, ITGA2B, CYTL1, GATA1, PRKAR2B, FCER1A, KLF1, PBX1, C2orf88
15914	GMP	MPO, C1QTNF4, PRSS57, NUCB2, IGFBP7, FABP5, MGST1, NAP1L1, NPW, IGLL1
15952	MPP	SPINK2, EBPL, C6orf48, CDK6, NAP1L1, ZFAS1, NACA2, CYTL1, BTF3, ANKRD28
16578	MPP	SPINK2, C6orf48, CRHBP, AVP, NACA2, EBPL, HOPX, ANKRD28, ZFAS1, CYTL1
17140	MPP	SPINK2, AC002454.1, C1QTNF4, IGFBP7, NAP1L1, NUCB2, IGLL1, CDK6, FABP5, EBPL
17720	MEP	UBE2C, CENPF, CKS1B, TOP2A, HMMR, NUSAP1, CKS2, CDKN3, TYMS, CKAP2L
18416	MEP	HBD, APOC1, CNRIP1, KLF1, FHL2, NECAB1, PRKAR2B, ITGA2B, GATA1, APOE
19106	CLP	AKAP12, ARPP21, VPREB1, DNTT, CD9, VPREB3, HMHB1, LINC01013, LINC00114, CD79B
19931	mDC	FCER1A, IGSF6, CTSV, ENHO, ANXA2, H2AFZ, LGALS1, HLA-DPA1, CLSPN, TUBA1B
21039	CD4_TH17	IL7R, TNFRSF4, IL32, AQP3, LTB, ITGB1, RORA, TRADD, TNFRSF18, TNFRSF25
21476	MONO_NONCLAS	CDKN1C, HES4, C1QA, MS4A7, FCGR3A, TCF7L2, HMOX1, LYPD2, IFITM3, CSF1R
23908	MONO_CLAS	CD14, CTSS, SERPINA1, LGALS2, TYMP, MNDA, S100A9, VCAN, SAT1, NEAT1
24119	NK	FGFBP2, GNLY, GZMH, KLRF1, PRF1, GZMB, KLRD1, NKG7, SPON2, FCGR3A
24344	IMMATURE MONO_CLAS	S100A12, S100A9, S100A8, CD14, VCAN, SLC11A1, MNDA, RGS2, NAMPT, CTSS
24711	MONO_INT	LGALS2, CTSS, TYMP, NEAT1, CD14, SERPINA1, SAT1, S100A9, FGL2, TYROBP
25197	mDC	CLEC10A, ENHO, CD1C, PKIB, FCER1A, CD1E, HLA-DQA1, HLA-DQB1, HLA-DRB5, CPVL
25398	CD4_NAIVE	LEF1, TCF7, IL7R, CD3G, NOSIP, CD3E, PIK3IP1, CD3D, AES, TPT1
26206	B_MEMORY	MS4A1, IGLL5, CD79A, BANK1, LINC00926, HLA-DQB1, HLA-DQA1, FCER2, P2RX5, BLK
26333	MONO_CLAS	CD14, VCAN, S100A9, S100A8, S100A12, MNDA, CTSS, SLC11A1, TYMP, FCN1
26382	CD8_MAIT	KLRB1, SLC4A10, GZMK, LTK, NCR3, KLRG1, DUSP2, LYAR, PRR5, RORC
26667	CD8_MAIT	KLRB1, GZMK, SLC4A10, KLRG1, LTK, DUSP2, NCR3, LYAR, GZMA, CCL5
26730	MONO_CLAS	CD14, CTSS, S100A9, MNDA, VCAN, SLC11A1, S100A8, TYMP, SERPINA1, S100A12
27046	NK	GNLY, KLRF1, PRF1, KLRD1, NKG7, GZMH, CTSW, GZMB, FGFBP2, GZMA
27075	NK	GNLY, FGFBP2, GZMH, KLRF1, PRF1, KLRD1, NKG7, GZMB, FCGR3A, SPON2
27644	CD4_NAIVE	LEF1, TCF7, CCR7, NOSIP, PIK3IP1, CD3E, TPT1, CD3G, LEPROTL1, EEF1A1
27729	B_NAIVE	IGLL5, CD79A, TCL1A, MS4A1, FCRLA, CD79B, LINC00926, HLA-DQB1, FCER2, FAM129C
28078	CD4_NAIVE	IL7R, LEF1, PIK3IP1, TCF7, LINC00861, NOSIP, CAMK4, CCR7, NDFIP1, LEPROTL1
28213	CD8_NAIVE	CD8B, CD8A, NELL2, CCR7, LEF1, APBA2, CD3D, CARS, LEPROTL1, PIK3IP1
29149	T_REG	IL32, TNFRSF4, CCR10, DUSP4, ITGB1, FOXP3, CD3D, CORO1B, SIT1, AQP3
29287	IMMATURE MONO_CLAS	S100A12, S100A8, S100A9, RBP7, VCAN, PLBD1, CD14, SLC11A1, CYP1B1, MNDA
29666	CD4_NAIVE	IL7R, LEF1, LINC00861, TCF7, LRRN3, PIK3IP1, CAMK4, NDFIP1, NOSIP, MAL
29821	CD4_NAIVE	LEF1, CD3G, TCF7, NOSIP, CD3D, CCR7, CD27, CD3E, LDLRAP1, LAT
30019	MONO_INT	LGALS2, CTSS, FGL2, SERPINA1, NEAT1, TYMP, CPVL, SAT1, CLEC7A, CD14
30460	NK	GNLY, FGFBP2, KLRF1, GZMH, PRF1, KLRD1, NKG7, GZMB, SPON2, FCGR3A
31097	PLASMA	TNFRSF17, GPRC5D, DERL3, IGF1, GLDC, HRASLS2, SPACA3, SDC1, MZB1, TXNDC5
31499	MONO_INT	LGALS2, CPVL, FGL2, SERPINA1, CTSS, NEAT1, TYMP, MARCO, CST3, SAT1
31568	CD8_CENTRAL_MEMORY	GZMK, DUSP2, IL32, LYAR, IL7R, CXCR3, CCL5, CD3D, CD3E, B2M
32206	CD4_TERM_EFFECT	NKG7, GZMH, GZMA, GNLY, CTSW, PRF1, CCL5, CST7, FGFBP2, KLRD1
34390	CD4_NAIVE	LEF1, TCF7, NOSIP, CD3G, CCR7, LDLRAP1, PIK3IP1, CD3E, CD3D, GIMAP7
