## Additional file 3 - Table S2 for "SEMITONES: Single-cEll Marker IdentificaTiON by Enrichment Scoring"

annotation	primary markers	further markers
HSC	AVP (Zheng et al. 2018)1	CRHBP (toren et al. 2005)2
MPP	SPINK2 (Hu et al. 2005)2
CMP	GATA2 (Suzuki et al. 2011)3
MEP	CNRIP1 (Lu et al. 2018)4
Erythrocyte	HBB (Velten et al. 2017)4	AHSP, CA1 (Velten et al. 2017)4
GMP	CTSG (Pellin et al. 2019)4
Basophil	HDC (Uhlén et al. 2019)5	CLC (Uhlén et al. 2019)5
MPP	RETN (Mello et al. 2017)2
Immature monocyte	S100A9 (Zhao et al. 2012)2	S100A12, S100A8 (Zhao et al. 2012)2
Classical monocyte	VCAN (Uhlén et al. 2011)5	CD14 (Uhlén et al. 2019)5
Intermediate monocyte	SAT1 (Zawada et al. 2011)2
Non-classical monocyte	C1QA (Uhlén et al. 2019)5
CLP (pro-B)	AKAP12 (Mänsson et al. 2012)2
Pre-B	VPREB1 (Clark et al. 2014)3
Transitional B	DTX1 (Suryani et al. 2010)2	BMP3 (Bigot et al. 2016)2
Naive B	TCL1A (Uhlén et al. 2019)5	FCER2 (Uhlen et al. 2019)5
Memory B	MS4A1 (Uhlén et al. 2019)5	Absence of TCL1A
Plasma	TNFRSF17 (Laabi et al. 1994)5	GPRC5D (Smith et al. 2019)7
Naive CD4+	LEF1 (Uhlén et al. 2019)6
CD4+	LTB (Uhlén et al. 2019)5	Absence of TNFRSF4 (Uhlén et al. 2019)5
Th17	TNFRSF4 (Uhlén et al. 2019)5
CD4+ TE	GZMH (Uhlén et al. 2019)5	Express CD4 (Uhlén et al. 2019)5
Treg	DUSP4 (Uhlén et al. 2019)5
Naive CD8	NELL2 (Uhlén et al. 2019)5
CD8+ MAIT	SLC4A10 (Huang et al. 2019)4
CD8+CM	CCL5 (Uhlén et al. 2019)5	Express IL-32 and IL7R (Uhlén et al. 2019)5
CD8+ EM	DUSP2 (Uhlén et al. 2019)5
CD8+ TE	NKG7 (Uhlén et al. 2019)5	CD8 (Uhlén et al. 2019)5
NK	GNLY (Uhlén et al. 2019)5
pDC	LILRA4 (Uhlén et al. 2019)5
mDC	ENHO (Uhlén et al. 2019)5
1 Differentially expressed in scRNA-seq clusters.
2 Bulk RNA quantification of FACS-sorted cells.
3 Litertature review.
4 Differentially expressed in scRNA-seq of FACS-sorted cells.
5 The Monaco scaled dataset from the Human Blood Atlas.
6 mRNA-abundance measured in human cell lines.
7 Analysis of the Genotype Tissue Expression (GTEx) data base.
