## Additional file 4 - Table S3 for "SEMITONES: Single-cEll Marker IdentificaTiON by Enrichment Scoring"

ID	interaction	maximum	median	minimum
13820	AVP,ZFAS1,HSP90AB1,EGFL7,SNHG7,C6orf48,AKR1C3,H2AFY,AIF1,CD34	ZFAS1,AVP,HSP90AB1,EEF2,SNHG7,EGFL7,NACA,ARPC2,AKR1C3,HNRNPA1	AVP,ZFAS1,HSP90AB1,SNHG7,EGFL7,H2AFY,AKR1C3,C6orf48,CD34,HNRNPA1	AVP,BST2,NPR3,LYL1,CYTL1,MSRB3,CD34,EGFL7,PTPRCAP,AIF1
16578	SPINK2,HINT1,C6orf48,ZFAS1,NPM1,LDHB,ITM2C,EGFL7,H2AFY,AKR1C3	SPINK2,BTF3,GNAI2,HINT1,ITM2C,ZFAS1,LDHB,C6orf48,EIF3E,NPM1	SPINK2,HINT1,ZFAS1,C6orf48,LDHB,ITM2C,NPM1,EIF3E,EGFL7,AKR1C3	HOPX,SPINK2,NACA2,NBEAL1,AVP,EGFL7,IGFBP7,EBPL,ANKRD28,AIF1
15806	CNRIP1,FCER1A,GATA2,HSP90AB1,HNRNPA1,SOX4,CYTL1,PDLIM1,SERPINB1,PKIG	HNRNPA1,CYTL1,GATA2,LIMS1,FCER1A,CNRIP1,SOX4,SERPINB1,PDLIM1,PKIG	FCER1A,CNRIP1,HNRNPA1,GATA2,SOX4,SERPINB1,CYTL1,PDLIM1,PKIG,HSP90AB1	CNRIP1,FCER1A,GATA2,CYTL1,LYL1,SLC40A1,PKIG,RNF130,EBPL,PDLIM1
18416	HBD,EEF1B2,CYTL1,PKIG,TXN,HMGB1,PDLIM1,CSF2RB,CKS2,HSPD1	HBD,EEF1B2,YBX1,HMGB1,CYTL1,PKIG,CSF2RB,TXN,PDLIM1,CKS2	HBD,EEF1B2,CYTL1,HMGB1,TXN,PKIG,CSF2RB,PDLIM1,CKS2,STMN1	HBD,CYTL1,APOC1,CNRIP1,PDLIM1,TXN,PKIG,EBPL,CSF2RB,BLVRB
5577	HBB,AHSP,BLVRB,HBD,HES6,GFI1B,MYL4,SYNGR1,SPTA1,LMNA	HBB,BLVRB,AHSP,PKLR,HBD,HES6,MYL4,GFI1B,SPTA1,SYNGR1	HBB,AHSP,BLVRB,HBD,HES6,MYL4,GFI1B,SPTA1,SYNGR1,LMNA	AHSP,KLF1,HBA1,HES6,CA1,APOC1,LINC01133,RHAG,HBQ1,GFI1B
13295	ELANE,MGST1,MPO,PRSS57,SRGN,PRTN3,UQCRH,HSP90B1,H2AFZ,NAP1L1	MPO,SRGN,ELANE,CEACAM6,PRTN3,PRSS57,HSP90B1,NAP1L1,H2AFZ,PTMA	PRTN3,SRGN,MPO,PRSS57,HSP90B1,H2AFZ,NAP1L1,MGST1,PTMA,ELANE	PRTN3,NAP1L1,ELANE,MGST1,C1QTNF4,PRSS57,NUCB2,AZU1,FABP5,RAB32
4672	PRTN3,PRSS57,SRGN,CTSG,AZU1,CST7,MS4A3,HSP90B1,SDF2L1,APOC1	SRGN,PRTN3,PRSS57,CST7,CEACAM6,AZU1,CTSG,MS4A3,SERPINB1,MPO	SRGN,PRTN3,PRSS57,CST7,CTSG,AZU1,MS4A3,HSP90B1,CAMK4,ZNF22	CTSG,CST7,RNASE3,PRTN3,PRSS57,MTRNR2L8,C1QTNF4,COL23A1,MS4A3,RAB32
15070	CLC,GATA2,MS4A3,CSF2RB,TPSAB1,SRGN,APOC1,ZBTB16,TTTY15,TMSB4X	GATA2,CLC,CSF2RB,MS4A3,TPSAB1,APOC1,STON2,ZBTB16,TTTY15,NPR3	CLC,GATA2,CSF2RB,MS4A3,TPSAB1,APOC1,SLC45A3,SLC18A2,PRG2,OR10J3	TPSAB1,CLC,MS4A3,GATA2,HDC,CSF2RB,BACE2,CXCR4,CPA3,FCER1A
2940	RETN,LYZ,SRGN,RNASE2,ENO1,SLC44A1,AZU1,S100A8,S100A10,FTL	LYZ,RETN,DAZAP2,SRGN,ENO1,RNASE2,SLC44A1,S100A8,RNASE6,CFD	RETN,LYZ,SRGN,RNASE2,ENO1,SLC44A1,S100A8,RNASE6,LYST,FTL	RETN,RNASE2,AZU1,S100A8,GRN,S100A10,CAPG,FCN1,MGST1,LYZ
26333	S100A9,VCAN,S100A8,DUSP1,NEAT1,S100A6,RGS2,TYROBP,TGFBI,FOS	S100A9,S100A6,CD14,BPI,RGS2,TYROBP,BLVRB,TGFBI,VCAN,ITGB2	S100A9,CD14,S100A6,VCAN,RGS2,TYROBP,TGFBI,BLVRB,ITGB2,FTL	S100A12,ITGB2,CD14,SLC11A1,FCN1,MNDA,AIF1,TGFBI,NEAT1,TYROBP
30019	LGALS2,CTSS,S100A10,AIF1,FTL,HLA-DRB1,S100A6,TYROBP,NEAT1,CST3	NEAT1,CTSS,QKI,FTL,LGALS2,LAPTM5,CD300E,FTH1,UQCRB,HLA-DRA	LGALS2,NEAT1,CPVL,CTSS,S100A6,FTL,HLA-DRA,TYROBP,S100A10,HLA-DRB1	LGALS2,FCN1,S100A8,AIF1,CLEC7A,TYROBP,LYZ,MS4A6A,CFD,HLA-DRB1
21476	FCGR3A,CDKN1C,MS4A7,COTL1,AIF1,LST1,FTL,HCK,FCER1G,IFITM3	LST1,COTL1,C1QA,CDKN1C,FTL,AIF1,UBB,FCGR3A,MS4A7,HCK	FCGR3A,CDKN1C,LST1,COTL1,MS4A7,AIF1,FTL,HCK,FCER1G,CSF1R	CDKN1C,FCGR3A,ZNF703,HMOX1,MS4A7,CFD,RHOC,EVL,LYN,HCK
3447	S100A12,S100A6,S100A8,FTL,LYZ,CYBA,TYROBP,FCN1,ALOX5AP,SRGN	S100A8,S100A12,S100A6,LAMTOR4,CYBA,FTL,TYROBP,ALOX5AP,FAU,S100A9	S100A12,S100A6,S100A8,FTL,CYBA,TYROBP,LYZ,ALOX5AP,FCN1,SRGN	PLBD1,PADI4,S100A12,FCN1,RBP7,LILRA5,CKAP4,TYROBP,ALOX5AP,NCF1
19106	DNTT,VPREB1,SOX4,VPREB3,HLA-DRA,YBX3,MZB1,CD9,IGLL1,LAPTM5	DNTT,AKAP12,PPP2R2C,VPREB1,HLA-DRA,LAPTM5,SOX4,YBX3,MZB1,VPREB3	DNTT,AKAP12,CD9,HLA-DRA,SOX4,VPREB1,LAPTM5,YBX3,MZB1,VPREB3	DNTT,ARPP21,AKAP12,VPREB3,ERG,FHIT,YBX3,CD9,IGLL1,MZB1
6116	TOP2A,PDLIM1,TCL1A,HIST1H4C,IGLL1,MYBL2,STMN1,PTMA,TYMS,IRF4	TOP2A,PTMA,RRM2,CDC20,TUBB,HMGN2,MAZ,TSPO,PDLIM1,STMN1	TOP2A,PTMA,TCL1A,PDLIM1,STMN1,IGLL1,HIST1H4C,MYBL2,TYMS,VPREB1	IGLL5,TOP2A,PDLIM1,KIFC1,VPREB1,UBE2S,MYBL2,IRF4,NUSAP1,TCL1A
7284	IGLL5,YBX3,DTX1,PCDH9,FAM129C,CD81,CD79B,SOX4,H1FX,PPP1R14A	IGLL5,RGS2,YBX3,DTX1,CD81,MYO3A,PCDH9,FAM129C,SOX4,H1FX	IGLL5,DTX1,YBX3,CD81,PCDH9,FAM129C,RGS2,H1FX,CD79B,SOX4	DTX1,IGLL5,PCDH9,TCL1A,HIST1H1C,BCL7A,FAM129C,NEIL1,YBX3,SOX4
11487	TCL1A,LINC00926,CD79A,CD74,HLA-DQB1,HLA-DRA,ADAM28,HLA-DRB1,MS4A1,CXCR4	CD79A,CD74,CD37,SNX3,LINC00926,HLA-DRA,HLA-DQB1,CXCR4,HLA-DRB1,ADAM28	CD79A,CD74,LINC00926,TCL1A,HLA-DRA,HLA-DQB1,CXCR4,HLA-DRB1,ADAM28,CD37	TCL1A,HLA-DQB1,LINC00926,ADAM28,PTPRCAP,CD79A,MS4A1,LTB,FCER2,TSPAN13
282	MS4A1,CD74,CD79A,HLA-DQB1,HLA-DRA,ADAM28,HLA-DRB1,CD37,HLA-DPA1,LAPTM5	CD79A,CD74,CD37,MS4A1,HLA-DRA,HLA-DQB1,ADAM28,LAPTM5,HLA-DRB1,HLA-DPA1	MS4A1,CD74,CD79A,HLA-DQB1,HLA-DRA,ADAM28,HLA-DRB1,CD52,LAPTM5,CD37	MS4A1,HLA-DQB1,CD79A,ADAM28,HLA-DPA1,LINC00926,HLA-DQA1,PTPRCAP,HLA-DRB5,HLA-DRA
31097	MZB1,TNFRSF17,DERL3,CD38,TNFRSF13B,ITM2C,FKBP11,HSP90B1,PKHD1L1,CCR10	MZB1,TNFRSF17,AMPD1,CD38,DERL3,ITM2C,HSP90B1,FKBP11,TNFRSF13B,CCR10	MZB1,TNFRSF17,DERL3,CD38,ITM2C,FKBP11,TNFRSF13B,HSP90B1,PKHD1L1,CCR10	TNFRSF17,ABCB9,PKHD1L1,CD38,TNFRSF13B,CCR10,DERL3,CHPF,ZBP1,POU2AF1
27644	CD3E,LEF1,KLF2,LTB,BTG1,TCF7,FHIT,LDHB,MALAT1,CD3G	TPT1,KLF2,NOSIP,CD3E,EEF1A1,TMSB10,LEF1,BTG1,LTB,MALAT1	LEF1,CD3E,EEF1A1,LTB,KLF2,BTG1,TPT1,MALAT1,FHIT,TMSB10	LEF1,CD3E,SELL,LDHB,CCR7,CD3G,LTB,IL7R,MAL,KLF2
11793	LTB,CD3E,FHIT,KLF2,GPR183,JUNB,RBM38,EEF1A1,MALAT1,TMSB10	LTB,JUNB,TPT1,DDX5,EEF1A1,TMSB10,KLF2,LEPROTL1,GPR183,CD3E	LTB,KLF2,CD3E,EEF1A1,GPR183,JUNB,TPT1,RBM38,FHIT,MALAT1	LTB,CD7,FHIT,CD3E,ADTRP,CD3D,TNFAIP3,KLF2,TRABD2A,MAL
9687	TNFRSF4,IL32,LTB,CD3E,CD52,B2M,S100A4,EVL,ITGB1,IL7R	IL32,LTB,B2M,ZFAS1,EVL,S100A4,CD52,CRIP1,TNFRSF4,CCR10	IL32,LTB,B2M,CD52,CD3E,EVL,S100A4,TNFRSF4,CCR10,CRIP1	TNFRSF4,IL7R,IL32,S100A4,LTB,ITGB1,AQP3,CD3E,S100A11,CD3D
29149	IL32,ITGB1,CCR10,CD3D,CD52,EVL,S100A4,LTB,AES,CSGALNACT1	IL32,CD3D,CCR10,FOXP3,TNFRSF4,ITGB1,BHLHE41	IL32,CCR10,DUSP4,ITGB1,CD3D,CSGALNACT1,FOXP3	IL32,ITGB1,CD3D,LTB,S100A11,DUSP4,CCR10,CD3E,S100A4,AQP3
32206	NKG7,HCST,CLIC3,ZNF683,CST7,IL32,PTPRCAP,HLA-B,FCGR3A,EFHD2	NKG7,HCST,HLA-B,LDHB,B2M,UBA52,HLA-C,CLIC3,PTPRCAP,CD247	NKG7,HCST,HLA-B,CD247,PTPRCAP,GZMB,CLIC3,IL32,FCGR3A,CST7	GNLY,GZMH,EEF1B2,CD3D,NKG7,TPT1,CD247,EFHD2,HOPX,PTPRCAP
28213	CD3E,CD8B,NELL2,CD8A,CD3D,LDHB,EEF1A1,EEF1B2,LEF1,RGS10	CD8B,EEF1A1,CD3E,CCL5,FAU,CD3D,NELL2,CD8A,LEPROTL1,EEF1D	CD3E,CD8B,EEF1A1,NELL2,CD3D,CD8A,FAU,LEPROTL1,LEF1,EEF1B2	CD8B,NELL2,CD3E,LEF1,CD8A,CD7,AIF1,LCK,CD3D,TRAF3IP3
8560	GZMK,CCL5,CXCR3,CD3E,IL32,CD8A,IL7R,ZNF683,DUSP2,CD8B	CCL5,GZMK,CD3E,IL7R,CXCR3,IL32,CD8B,CD8A,STON2,LTBP1	CCL5,GZMK,CD3E,IL7R,CXCR3,IL32,CD8B,CD8A,DUSP2,B2M	CCL5,GZMK,EVL,CD8B,IL7R,CD3E,IL32,CD8A,DUSP2,CXCR3
6126	GZMK,HCST,CD3E,CCL5,CD81,CXCR4,CD3D,IL32,DUSP5,HLA-C	DUSP2,HCST,CCL5,GZMK,CD3E,B2M,EIF1,CXCR4,CD81,DUSP5	GZMK,HCST,CD3E,CCL5,CXCR4,B2M,CD81,CD3D,DUSP5,IL32	GZMK,CCL5,CD3D,CD8A,CD3E,HCST,IL32,CST7,ZNF331,DUSP2
26382	KLRB1,HCST,IL7R,PTPRCAP,NCR3,HLA-B,GZMK,FKBP11,CST7,ZBTB16	KLRB1,HLA-B,HCST,IL7R,PTPRCAP,CD81,NCR3,GZMK,ZBTB16,FKBP11	KLRB1,HLA-B,HCST,IL7R,PTPRCAP,NCR3,CD81,GZMK,FKBP11,CST7	GZMK,IL7R,KLRB1,NCR3,CEBPD,NKG7,SLC4A10,ZBTB16,RORA,CD3E
8089	CD8A,NKG7,GZMH,CD8B,HCST,PTPRCAP,CD81,HLA-C,C12orf75,CD3D	NKG7,HCST,PTPRCAP,CD81,HLA-C,HLA-B,LDHB,C12orf75,B2M,UBA52	NKG7,HCST,PTPRCAP,CD81,C12orf75,CD8B,GZMH,CD8A,CD3D,HLA-C	GZMH,CD8B,CD3D,NKG7,CD8A,CST7,KLRG1,CCL4,HLA-DRB1,HCST
30460	GNLY,HCST,EFHD2,CD81,GZMB,CD247,HOPX,FCGR3A,PFN1,HLA-B	GNLY,EFHD2,HCST,CD81,HOPX,HLA-B,GZMB,CD247,FCGR3A,PFN1	GNLY,HCST,EFHD2,CD81,CD247,GZMB,HOPX,HLA-B,FCGR3A,PFN1	FGFBP2,TYROBP,GZMH,GNLY,CD247,GZMB,FCGR3A,HOPX,KLRD1,KLRF1
25197	FCER1A,HLA-DQA1,CLEC10A,HLA-DRB1,HLA-DRA,HLA-DPA1,COTL1,HLA-DQB1,CST3,HLA-DPB1	CLEC10A,HLA-DRB1,IGSF6,HLA-DQA1,FCER1A,HLA-DRA,HLA-DPA1,UQCRB,ENHO,COTL1	FCER1A,HLA-DRB1,CLEC10A,HLA-DQA1,HLA-DPB1,HLA-DRA,HLA-DPA1,COTL1,HLA-DQB1,CST3	FCER1A,HLA-DQB1,CLEC10A,RTN1,HLA-DQA1,ENHO,CPVL,CD1C,BATF3,LGALS2
2680	LILRA4,ITM2C,RNASE6,NPC2,IRF8,SPIB,C12orf75,TCF4,IRF7,PPP1R14B	LILRA4,IRF7,IRF8,NPC2,SEC61B,ITM2C,RNASE6,CD74,SRP14,C12orf75	LILRA4,IRF7,ITM2C,NPC2,RNASE6,IRF8,C12orf75,SPIB,TCF4,CD74	LILRA4,DNASE1L3,APP,SPIB,GPR183,FCER1A,ITM2C,TNFRSF21,RNASE6,GZMB
